# A single-cell genetic colocalization test improves power and resolves disease-mediating cell types

**DOI:** 10.1101/2025.10.10.681685

**Authors:** Jonathan Mitchel, Sumaiya Nazeen, Xinyuan Wang, Praveen Kumar Patnaik, Autumn Morrow, Habib Nasir, Ronya Strom, Dylan Ritter, Lorenz Studer, Sung Chun, Chris Cotsapas, Vikram Khurana, Peter V. Kharchenko, Shamil R. Sunyaev

## Abstract

Statistical colocalization testing methods can determine if the same single-nucleotide polymorphism (SNP) underlies both a genome-wide association study (GWAS) locus as well as an expression quantitative trait (eQTL) locus. This can nominate potential mechanistic pathways from SNPs to genes to traits, while providing cell type or tissue context. Surprisingly, systematic colocalization testing with bulk-tissue eQTLs fails to link the majority of GWAS loci with gene expression changes. Mapping eQTLs with single-cell expression data has the potential to reveal the missing regulatory effects of GWAS variants. However, current pseudobulk cluster-based approaches may be underpowered when clustering accuracy is imperfect or with an incorrectly selected cluster resolution. To improve power of single-cell colocalization tests, we developed a cluster-free method, scJLIM. By modeling eQTL interactions with continuous cell states (e.g., principal components), scJLIM estimates eQTL significance and colocalization in individual cells. We benchmarked our method with simulated data, demonstrating improvements in power over pseudobulk methods. In our main applications, we used scJLIM to analyze blood and brain scRNA-seq datasets paired with autoimmune and neurological disease GWAS, respectively. We identified nearly twice as many total colocalizations compared with traditional pseudobulk analyses carried out within the major cell populations of these tissues. Aligning with a recent experimental study, we highlighted an example of the *ETS2* gene colocalizing with an inflammatory bowel disease GWAS locus in a subset of myeloid cells. For Parkinson’s disease (PD), our results pointed to *TRPV2* as a potential gene of interest, corroborated by transcriptional changes in both post-mortem PD brains and iPSC-derived neuronal models of alpha-synucleinopathy.
