## Supplemental Tables for "A single-cell genetic colocalization test improves power and resolves disease-mediating cell types": Supp_tables1.xlsx

### Sheet: T1D
Major cell type: T

### Sheet: IBD
Major cell type: T

### Sheet: crohns
Major cell type: T

### Sheet: PBC
Major cell type: T

### Sheet: RA
Major cell type: T

### Sheet: MS
Major cell type: T

### Sheet: eczema
Major cell type: T

### Sheet: SLE
Major cell type: T

### Sheet: UC
Major cell type: T

### Sheet: IGA
Major cell type: T
